# Evidence of Adaptation in Structural Variants among Wild Populations of the purple sea urchin, *Strongylocentrotus purpuratus*

**DOI:** 10.64898/2026.01.20.700628

**Authors:** Csenge Petak, Daniel E. Sadler, Melissa H. Pespeni, Joaquin C. B. Nunez

## Abstract

Structural variants (SVs) are increasingly recognized as important components of genetic architecture, complementing and extending beyond traditionally studied single nucleotide polymorphisms. Though growing, our understanding of the evolutionary forces maintaining SVs in natural populations is limited. Chromosomal inversions in particular can facilitate local adaptation in populations with high gene flow, including many marine species. The purple sea urchin (*Strongylocentrotus purpuratus*) is a powerful system to study these dynamics due to its high gene flow, lack of population structure, and broad latitudinal range. We analyzed whole genome sequence data from 137 individuals from seven populations to identify structural variants using local PCA, linkage disequilibrium, and *F*_ST_ analyses. We integrated Bayesian selection scans and population genetic statistics to test for signatures of selection in putative inversions. We identified nine loci showing signatures consistent with inversion polymorphisms, including three-way genotype clustering, long range linkage, and the characteristic hanging-bridge pattern. These loci are polymorphic within sites and along the species range with three loci showing concordant signatures of selection based on enrichment of *X*^*T*^*X* outliers and distinct patterns of allelic age consistent with positive and balancing selection. In addition, these loci show enrichment for genes associated with biomineralization and development. Our results are the first instance of identifying putative inversions in the purple sea urchin, adding to the genomic repertoire of this model species. Our results add to the growing evidence that chromosomal inversions are a key component of standing genetic variation in natural populations with an important role in adaptation to heterogeneous environments.

**Significance statement:** Chromosomal inversion polymorphisms are an important part of the repertoire of standing genetic variation in wild populations and can facilitate adaptation in the face of strong gene flow. The purple sea urchin, a widely studied marine species, exhibits high gene flow, large population sizes, and extensive genetic diversity across diverse environmental conditions, making it an ideal model for evolutionary genomics. We identified nine putative inversions, three with signatures of selection, adding echinoderms to the growing list of phyla with putatively adaptive inversions. These findings provide new insights into structural variation in a highly dispersive marine species and highlight potential evolutionary mechanisms maintaining these polymorphisms.
