## Supplementary data for "Evidence of Adaptation in Structural Variants among Wild Populations of the purple sea urchin, *Strongylocentrotus purpuratus*"

pos	Ref	Alt	inversion	InvFreq	standard	Stanardfreq	Inv	chr
8394203	C	T	T	0.913	C	1	6	NW_022145603.1
16717165	A	G	A	1	G	1	7	NW_022145606.1
16718391	G	T	G	1	T	0.988	7	NW_022145606.1
16718762	T	C	T	1	C	0.988	7	NW_022145606.1
16718803	A	G	A	1	G	1	7	NW_022145606.1
16718979	A	G	A	1	G	0.988	7	NW_022145606.1
16719243	C	T	C	1	T	0.988	7	NW_022145606.1
16719308	G	A	G	1	A	1	7	NW_022145606.1
16719315	G	A	G	1	A	1	7	NW_022145606.1
16719316	T	C	T	1	C	1	7	NW_022145606.1
16719387	C	G	C	1	G	1	7	NW_022145606.1
16719657	A	T	A	1	T	1	7	NW_022145606.1
16719680	C	T	C	1	T	1	7	NW_022145606.1
16719723	C	G	C	1	G	0.988	7	NW_022145606.1
16719727	A	T	A	1	T	0.988	7	NW_022145606.1
16719734	C	A	C	1	A	1	7	NW_022145606.1
16719796	C	T	C	1	T	1	7	NW_022145606.1
16719826	A	C	A	1	C	1	7	NW_022145606.1
16719852	A	T	A	1	T	1	7	NW_022145606.1
16720014	A	T	A	1	T	1	7	NW_022145606.1
16720107	T	A	T	1	A	1	7	NW_022145606.1
16720174	G	C	G	1	C	0.93	7	NW_022145606.1
16720826	C	G	C	1	G	0.93	7	NW_022145606.1
16721084	C	T	C	1	T	1	7	NW_022145606.1
16721217	A	T	A	1	T	1	7	NW_022145606.1
16721251	T	G	T	1	G	0.988	7	NW_022145606.1
16721358	A	T	A	1	T	1	7	NW_022145606.1
16721451	T	C	T	1	C	1	7	NW_022145606.1
16721618	C	T	C	1	T	1	7	NW_022145606.1
16721627	G	A	G	1	A	1	7	NW_022145606.1
16722119	G	A	G	1	A	0.942	7	NW_022145606.1
16722378	T	A	T	1	A	1	7	NW_022145606.1
16722696	C	T	C	1	T	0.977	7	NW_022145606.1
16724340	G	A	G	1	A	0.965	7	NW_022145606.1
16724541	G	A	G	1	A	1	7	NW_022145606.1
29450484	T	A	A	1	T	1	8	NW_022145609.1
29458827	C	T	T	1	C	0.991	8	NW_022145609.1
29458870	T	C	C	1	T	1	8	NW_022145609.1
29465544	T	A	A	1	T	1	8	NW_022145609.1
29465551	T	C	C	1	T	1	8	NW_022145609.1
29465554	C	T	T	1	C	1	8	NW_022145609.1
29465563	G	T	T	1	G	1	8	NW_022145609.1
29465655	G	T	T	1	G	1	8	NW_022145609.1
29465656	G	T	T	1	G	1	8	NW_022145609.1
29467129	T	G	G	1	T	0.966	8	NW_022145609.1
29467451	G	A	A	1	G	0.974	8	NW_022145609.1
29467466	A	G	G	1	A	0.966	8	NW_022145609.1
29467516	T	C	C	1	T	0.991	8	NW_022145609.1
29467631	T	A	A	1	T	0.948	8	NW_022145609.1
29468536	C	T	T	1	C	1	8	NW_022145609.1
29468929	T	G	G	1	T	1	8	NW_022145609.1
29468940	T	G	G	1	T	1	8	NW_022145609.1
29469568	G	A	A	1	G	0.991	8	NW_022145609.1
29469574	G	T	T	1	G	1	8	NW_022145609.1
29469644	A	T	T	1	A	1	8	NW_022145609.1
29470595	C	G	G	1	C	1	8	NW_022145609.1
29470598	T	A	A	1	T	1	8	NW_022145609.1
29473404	C	T	T	1	C	0.991	8	NW_022145609.1
29482659	T	A	A	1	T	0.991	8	NW_022145609.1
29482669	G	C	C	1	G	0.991	8	NW_022145609.1
29482761	G	A	A	1	G	0.983	8	NW_022145609.1
29483137	A	C	C	1	A	1	8	NW_022145609.1
29483139	G	T	T	1	G	1	8	NW_022145609.1
29483211	G	A	A	1	G	1	8	NW_022145609.1
29483280	T	C	C	1	T	1	8	NW_022145609.1
29483464	G	T	T	1	G	1	8	NW_022145609.1
29483490	A	T	T	1	A	0.991	8	NW_022145609.1
29483520	G	A	A	1	G	0.991	8	NW_022145609.1
29483544	C	T	T	1	C	1	8	NW_022145609.1
29483559	G	A	A	1	G	1	8	NW_022145609.1
29483560	A	G	G	1	A	1	8	NW_022145609.1
29483561	A	C	C	1	A	1	8	NW_022145609.1
29483586	T	G	G	1	T	0.991	8	NW_022145609.1
29483647	T	C	C	1	T	1	8	NW_022145609.1
29484331	T	C	C	1	T	0.983	8	NW_022145609.1
29484334	A	G	G	1	A	0.991	8	NW_022145609.1
29484358	T	C	C	1	T	0.991	8	NW_022145609.1
29484403	C	T	T	1	C	1	8	NW_022145609.1
29484524	A	G	G	1	A	1	8	NW_022145609.1
29487153	A	T	T	1	A	0.983	8	NW_022145609.1
29487174	A	G	G	1	A	1	8	NW_022145609.1
29488482	C	T	T	1	C	0.931	8	NW_022145609.1
29491137	G	A	A	1	G	0.991	8	NW_022145609.1
29491150	A	T	T	1	A	0.991	8	NW_022145609.1
29491218	T	G	G	1	T	0.983	8	NW_022145609.1
29491221	A	G	G	1	A	0.991	8	NW_022145609.1
29491223	A	T	T	1	A	0.991	8	NW_022145609.1
29491241	T	A	A	1	T	0.991	8	NW_022145609.1
29491390	T	A	A	1	T	0.983	8	NW_022145609.1
29491426	T	A	A	1	T	1	8	NW_022145609.1
29492598	C	T	T	1	C	1	8	NW_022145609.1
29492630	C	A	A	1	C	1	8	NW_022145609.1
29492868	T	A	A	1	T	1	8	NW_022145609.1
29492982	G	T	T	1	G	1	8	NW_022145609.1
29492993	C	A	A	1	C	1	8	NW_022145609.1
29493024	C	G	G	1	C	1	8	NW_022145609.1
29493080	A	G	G	1	A	1	8	NW_022145609.1
29493082	G	T	T	1	G	1	8	NW_022145609.1
29493084	T	C	C	1	T	1	8	NW_022145609.1
29493132	T	C	C	1	T	1	8	NW_022145609.1
29493169	A	T	T	1	A	1	8	NW_022145609.1
29493184	T	A	A	1	T	0.948	8	NW_022145609.1
29493250	G	A	A	1	G	1	8	NW_022145609.1
29493252	T	C	C	1	T	1	8	NW_022145609.1
29493267	C	T	T	1	C	1	8	NW_022145609.1
29493447	A	G	G	1	A	1	8	NW_022145609.1
29493981	A	T	T	1	A	0.991	8	NW_022145609.1
29494037	T	C	C	1	T	1	8	NW_022145609.1
29494180	A	C	C	1	A	1	8	NW_022145609.1
29494247	T	C	C	1	T	1	8	NW_022145609.1
29494278	T	G	G	1	T	0.991	8	NW_022145609.1
29494402	G	A	A	1	G	0.991	8	NW_022145609.1
29494781	T	G	G	1	T	1	8	NW_022145609.1
29494855	T	C	C	1	T	0.991	8	NW_022145609.1
29494874	T	C	C	1	T	0.991	8	NW_022145609.1
29495024	T	A	A	1	T	1	8	NW_022145609.1
29495048	T	C	C	1	T	1	8	NW_022145609.1
29495087	G	T	T	1	G	1	8	NW_022145609.1
29495360	T	C	C	1	T	1	8	NW_022145609.1
29495393	T	C	C	1	T	1	8	NW_022145609.1
29495598	G	A	A	1	G	1	8	NW_022145609.1
29495614	A	C	C	1	A	1	8	NW_022145609.1
29495624	C	T	T	1	C	1	8	NW_022145609.1
29495660	C	A	A	1	C	1	8	NW_022145609.1
29495714	T	A	A	1	T	1	8	NW_022145609.1
29495722	C	A	A	1	C	1	8	NW_022145609.1
29495788	G	A	A	1	G	1	8	NW_022145609.1
29495929	G	T	T	1	G	1	8	NW_022145609.1
29495954	C	T	T	1	C	1	8	NW_022145609.1
29495957	T	G	G	1	T	1	8	NW_022145609.1
29496368	T	A	A	1	T	1	8	NW_022145609.1
29496369	C	A	A	1	C	1	8	NW_022145609.1
29496453	A	G	G	1	A	0.991	8	NW_022145609.1
29496460	C	T	T	1	C	1	8	NW_022145609.1
29496523	T	C	C	1	T	1	8	NW_022145609.1
29496622	C	T	T	1	C	1	8	NW_022145609.1
29496718	G	T	T	1	G	0.991	8	NW_022145609.1
29496730	G	A	A	1	G	1	8	NW_022145609.1
29496770	G	A	A	1	G	1	8	NW_022145609.1
29496824	G	A	A	1	G	1	8	NW_022145609.1
29497333	C	T	T	1	C	1	8	NW_022145609.1
29498673	T	A	A	1	T	0.983	8	NW_022145609.1
29498685	A	G	G	1	A	0.974	8	NW_022145609.1
29498980	C	T	T	1	C	1	8	NW_022145609.1
29499040	A	C	C	1	A	1	8	NW_022145609.1
29499836	T	G	G	1	T	0.991	8	NW_022145609.1
29500166	G	C	C	1	G	0.966	8	NW_022145609.1
29500965	T	C	C	1	T	1	8	NW_022145609.1
29500983	C	T	T	1	C	1	8	NW_022145609.1
29501585	T	A	A	1	T	0.991	8	NW_022145609.1
29501588	T	G	G	1	T	0.991	8	NW_022145609.1
29501700	T	A	A	1	T	1	8	NW_022145609.1
29501769	T	C	C	1	T	1	8	NW_022145609.1
29501821	G	A	A	1	G	1	8	NW_022145609.1
29502869	G	C	C	1	G	1	8	NW_022145609.1
29502902	A	T	T	1	A	1	8	NW_022145609.1
29502908	T	G	G	1	T	1	8	NW_022145609.1
29503499	A	G	G	1	A	1	8	NW_022145609.1
29503529	T	G	G	1	T	0.991	8	NW_022145609.1
29504887	G	T	T	1	G	0.991	8	NW_022145609.1
29505260	G	A	A	1	G	1	8	NW_022145609.1
29505642	G	A	A	1	G	1	8	NW_022145609.1
29505666	A	G	G	1	A	1	8	NW_022145609.1
29505683	T	A	A	1	T	1	8	NW_022145609.1
29505766	C	T	T	1	C	1	8	NW_022145609.1
29506062	C	T	T	1	C	1	8	NW_022145609.1
29506079	A	G	G	1	A	1	8	NW_022145609.1
29506090	C	T	T	1	C	1	8	NW_022145609.1
29506231	A	G	G	1	A	1	8	NW_022145609.1
29506319	T	C	C	1	T	1	8	NW_022145609.1
29506400	G	A	A	1	G	1	8	NW_022145609.1
29506442	A	G	G	1	A	1	8	NW_022145609.1
29506523	A	G	G	1	A	1	8	NW_022145609.1
29506703	T	C	C	1	T	1	8	NW_022145609.1
29506827	C	T	T	1	C	1	8	NW_022145609.1
29506892	G	A	A	1	G	0.991	8	NW_022145609.1
29507291	G	T	T	1	G	1	8	NW_022145609.1
29507765	A	T	T	1	A	1	8	NW_022145609.1
29508267	C	T	T	1	C	1	8	NW_022145609.1
29508640	A	T	T	1	A	0.991	8	NW_022145609.1
29508897	G	A	A	1	G	0.991	8	NW_022145609.1
29509307	A	G	G	1	A	1	8	NW_022145609.1
29509353	A	T	T	1	A	0.991	8	NW_022145609.1
29510903	A	G	G	1	A	1	8	NW_022145609.1
29513567	A	C	C	1	A	1	8	NW_022145609.1
29513754	T	A	A	1	T	1	8	NW_022145609.1
29514250	T	C	C	1	T	0.991	8	NW_022145609.1
29515331	G	A	A	1	G	1	8	NW_022145609.1
29515400	C	A	A	1	C	1	8	NW_022145609.1
29516693	T	C	C	1	T	1	8	NW_022145609.1
29516695	G	A	A	1	G	1	8	NW_022145609.1
29516718	C	T	T	1	C	1	8	NW_022145609.1
29516733	A	G	G	1	A	1	8	NW_022145609.1
29516758	G	A	A	1	G	1	8	NW_022145609.1
29516764	G	A	A	1	G	1	8	NW_022145609.1
29516793	C	A	A	1	C	0.991	8	NW_022145609.1
29517156	C	T	T	1	C	0.991	8	NW_022145609.1
29517204	T	C	C	1	T	0.983	8	NW_022145609.1
29517220	A	T	T	1	A	0.974	8	NW_022145609.1
29517304	T	G	G	1	T	0.983	8	NW_022145609.1
29519321	T	C	C	1	T	1	8	NW_022145609.1
29519413	T	G	G	1	T	1	8	NW_022145609.1
29522623	C	A	A	1	C	0.991	8	NW_022145609.1
29522950	A	G	G	1	A	1	8	NW_022145609.1
29529090	T	A	A	1	T	1	8	NW_022145609.1
29529096	A	G	G	1	A	1	8	NW_022145609.1
29529181	T	G	G	1	T	1	8	NW_022145609.1
29533770	T	G	G	1	T	1	8	NW_022145609.1
29541508	G	A	A	1	G	1	8	NW_022145609.1
29541580	C	T	T	1	C	1	8	NW_022145609.1
29554706	A	C	C	1	A	1	8	NW_022145609.1
29554710	G	T	T	1	G	1	8	NW_022145609.1
29554762	G	A	A	1	G	1	8	NW_022145609.1
29554767	C	A	A	1	C	1	8	NW_022145609.1
29554791	A	G	G	1	A	1	8	NW_022145609.1
29554833	C	T	T	1	C	1	8	NW_022145609.1
29555119	A	G	G	1	A	1	8	NW_022145609.1
29555168	T	A	A	1	T	1	8	NW_022145609.1
29555608	T	A	A	1	T	1	8	NW_022145609.1
29555647	A	T	T	1	A	1	8	NW_022145609.1
29555733	A	C	C	1	A	1	8	NW_022145609.1
29555862	C	A	A	1	C	1	8	NW_022145609.1
29555885	G	T	T	1	G	1	8	NW_022145609.1
29555891	C	A	A	1	C	1	8	NW_022145609.1
29555892	C	A	A	1	C	1	8	NW_022145609.1
29555916	A	G	G	1	A	1	8	NW_022145609.1
29555917	A	G	G	1	A	1	8	NW_022145609.1
29556325	A	G	G	1	A	1	8	NW_022145609.1
29557218	T	C	C	1	T	1	8	NW_022145609.1
29557554	A	C	C	1	A	1	8	NW_022145609.1
29557674	A	G	G	1	A	1	8	NW_022145609.1
29557748	C	T	T	1	C	1	8	NW_022145609.1
29557873	T	A	A	1	T	1	8	NW_022145609.1
29557904	A	G	G	1	A	1	8	NW_022145609.1
29558254	C	A	A	1	C	1	8	NW_022145609.1
29558564	T	G	G	1	T	1	8	NW_022145609.1
29559395	T	C	C	1	T	0.991	8	NW_022145609.1
29559462	G	A	A	1	G	1	8	NW_022145609.1
29559490	T	C	C	1	T	1	8	NW_022145609.1
29559504	C	A	A	1	C	1	8	NW_022145609.1
29559520	T	A	A	1	T	1	8	NW_022145609.1
29559524	G	T	T	1	G	1	8	NW_022145609.1
29559627	G	T	T	1	G	1	8	NW_022145609.1
29559652	T	C	C	1	T	1	8	NW_022145609.1
29559852	A	C	C	1	A	1	8	NW_022145609.1
29561416	T	G	G	1	T	1	8	NW_022145609.1
29562289	A	T	T	1	A	1	8	NW_022145609.1
29562371	T	A	A	1	T	1	8	NW_022145609.1
29562548	T	C	C	1	T	1	8	NW_022145609.1
29562702	T	A	A	1	T	1	8	NW_022145609.1
29562770	C	T	T	1	C	1	8	NW_022145609.1
29562771	A	G	G	1	A	1	8	NW_022145609.1
29563068	G	T	T	1	G	1	8	NW_022145609.1
29563118	C	T	T	1	C	1	8	NW_022145609.1
29564485	A	T	T	1	A	1	8	NW_022145609.1
29564560	T	C	C	1	T	1	8	NW_022145609.1
29567478	A	T	T	1	A	1	8	NW_022145609.1
29567606	A	G	G	1	A	0.991	8	NW_022145609.1
29567629	G	T	T	1	G	0.991	8	NW_022145609.1
29567752	G	A	A	1	G	1	8	NW_022145609.1
29567765	A	T	T	1	A	1	8	NW_022145609.1
29567834	A	T	T	1	A	1	8	NW_022145609.1
29568149	T	C	C	1	T	1	8	NW_022145609.1
29569038	G	A	A	1	G	0.991	8	NW_022145609.1
29569733	A	T	T	1	A	0.991	8	NW_022145609.1
29569790	T	A	A	1	T	0.991	8	NW_022145609.1
29571025	C	G	G	1	C	1	8	NW_022145609.1
29571073	G	T	T	1	G	1	8	NW_022145609.1
29571907	A	G	G	1	A	1	8	NW_022145609.1
29573327	T	G	G	1	T	1	8	NW_022145609.1
29573364	A	G	G	1	A	1	8	NW_022145609.1
29575916	T	G	G	1	T	0.983	8	NW_022145609.1
29576437	A	G	G	1	A	1	8	NW_022145609.1
29576811	C	T	T	1	C	0.974	8	NW_022145609.1
29578385	G	A	A	1	G	0.991	8	NW_022145609.1
29578391	T	C	C	1	T	0.983	8	NW_022145609.1
29578403	G	T	T	1	G	0.974	8	NW_022145609.1
29578422	A	T	T	1	A	0.983	8	NW_022145609.1
29578762	A	T	T	1	A	1	8	NW_022145609.1
29579395	T	C	C	1	T	1	8	NW_022145609.1
29583980	A	G	G	1	A	0.991	8	NW_022145609.1
29585861	T	G	G	1	T	1	8	NW_022145609.1
29624275	A	C	C	1	A	0.991	8	NW_022145609.1
29624276	T	C	C	1	T	0.991	8	NW_022145609.1
29625145	A	G	G	1	A	0.991	8	NW_022145609.1
29659189	C	T	T	1	C	1	8	NW_022145609.1
29659225	A	T	T	1	A	1	8	NW_022145609.1
29659330	A	C	C	1	A	1	8	NW_022145609.1
29659379	A	T	T	1	A	0.991	8	NW_022145609.1
29659497	G	A	A	1	G	0.991	8	NW_022145609.1
29672658	A	G	G	1	A	1	8	NW_022145609.1
29679816	C	T	T	1	C	0.983	8	NW_022145609.1
29682986	G	A	A	1	G	0.966	8	NW_022145609.1
29683092	A	C	C	1	A	0.991	8	NW_022145609.1
29716185	C	T	T	1	C	0.991	8	NW_022145609.1
29716392	T	G	G	1	T	1	8	NW_022145609.1
29716425	G	A	A	1	G	1	8	NW_022145609.1
29716426	T	C	C	1	T	1	8	NW_022145609.1
29716458	T	C	C	1	T	0.948	8	NW_022145609.1
29729427	A	C	C	1	A	0.983	8	NW_022145609.1
29729432	G	A	A	1	G	1	8	NW_022145609.1
29729937	T	C	C	1	T	0.983	8	NW_022145609.1
29730041	T	C	C	1	T	0.991	8	NW_022145609.1
29730055	G	A	A	1	G	0.991	8	NW_022145609.1
29736245	A	G	G	1	A	0.966	8	NW_022145609.1
29736308	C	A	A	1	C	0.974	8	NW_022145609.1
29736323	A	T	T	1	A	0.983	8	NW_022145609.1
